# Stability of Antibody Repertoires in Astronauts During Long-Term Spaceflight

**DOI:** 10.64898/2026.09.11.750652

**Authors:** Rohit Farmer, Yoav Pinto, Sucheta Godbole, Lu Wang, Lauren McCormick, Samuel Li, Amber Alley, Noa Deutsch, Amy R. Henry, Farida Laboune, Douglass Diak, Leonid Serebryannyy, Brian Crucian, Noemia S. Lima, Daniel C. Douek

## Abstract

Long-duration spaceflight is known to disrupt several aspects of immune function yet its impact on the antiviral antibody repertoire remains unclear. We analyzed longitudinal plasma samples from 11 astronauts participating in a 6-month long spaceflight, including preflight, inflight, and postflight timepoints. Using a high-throughput serological method based on phage display of linear peptides from thousands of viruses we assessed the stability of antiviral antibodies over time. Across two phage libraries expressing different pathogen panels, we detected antibodies against *Alphainfluenzavirus, Betainfluenzavirus, Enterovirus,* and *Orthopneumovirus consistently* with the highest abundancy in all astronauts over all timepoints. Antibody levels against these infectious agents remained remarkably stable within individuals during and after spaceflight. In contrast, substantial heterogeneity was observed among astronauts, reflecting individualized immune histories and baseline antibody profiles. These results were confirmed by a different immunoassay using whole protein from the most targeted viruses. Together, these findings demonstrate that the antiviral antibody repertoire is largely resilient during prolonged spaceflight, highlighting preserved humoral memory despite potential dysregulation in cellular immune compartments.
