## Supplementary Table 2 for "Stability of Antibody Repertoires in Astronauts During Long-Term Spaceflight"

### Sheet: PPV LMER
Species	Model	npar	AIC	BIC	logLik	-2*log(L)	Chisq	Df	Pr(>Chisq)	FDR Pr(>Chisq)
Alphainfluenzavirus influenzae	tile_count ~ 1	2	282.662	287.35	-139.331	278.662
Alphainfluenzavirus influenzae	tile_count ~ 1 + (1 | astronaut)	3	176.823	183.854	-85.4114	170.823	107.839	1	2.91465e-25	8.74395e-25
Alphainfluenzavirus influenzae	tile_count ~ timepoint + (1 | astronaut)	4	176.515	185.891	-84.2577	168.515	2.30744	1	0.128756	0.206009
Alphainfluenzavirus influenzae	tile_count ~ timepoint + (timepoint | astronaut)	6	174.274	188.337	-81.1372	162.274	6.2409	2	0.0441372	0.0756638
Betainfluenzavirus influenzae	tile_count ~ 1	2	332.084	336.772	-164.042	328.084
Betainfluenzavirus influenzae	tile_count ~ 1 + (1 | astronaut)	3	117.365	124.396	-55.6823	111.365	216.72	1	4.69843e-49	5.63811e-48
Betainfluenzavirus influenzae	tile_count ~ timepoint + (1 | astronaut)	4	111.297	120.672	-51.6483	103.297	8.06805	1	0.00450525	0.00982964
Betainfluenzavirus influenzae	tile_count ~ timepoint + (timepoint | astronaut)	6	97.9462	112.009	-42.9731	85.9462	17.3504	2	0.000170768	0.000455381
Enterovirus A	tile_count ~ 1	2	318.87	323.558	-157.435	314.87
Enterovirus A	tile_count ~ 1 + (1 | astronaut)	3	124.964	131.996	-59.4821	118.964	195.906	1	1.63413e-44	9.80475e-44
Enterovirus A	tile_count ~ timepoint + (1 | astronaut)	4	126.572	135.947	-59.286	118.572	0.392327	1	0.531079	0.579359
Enterovirus A	tile_count ~ timepoint + (timepoint | astronaut)	6	114.808	128.871	-51.4042	102.808	15.7636	2	0.000377557	0.000906137
Enterovirus B	tile_count ~ 1	2	315.326	320.014	-155.663	311.326
Enterovirus B	tile_count ~ 1 + (1 | astronaut)	3	114.974	122.005	-54.4869	108.974	202.352	1	6.40502e-46	5.12402e-45
Enterovirus B	tile_count ~ timepoint + (1 | astronaut)	4	116.449	125.824	-54.2246	108.449	0.52461	1	0.468882	0.535865
Enterovirus B	tile_count ~ timepoint + (timepoint | astronaut)	6	120.075	134.138	-54.0377	108.075	0.373678	2	0.829577	0.829577
Enterovirus C	tile_count ~ 1	2	158.097	162.785	-77.0485	154.097
Enterovirus C	tile_count ~ 1 + (1 | astronaut)	3	47.4109	54.4423	-20.7054	41.4109	112.686	1	2.5278e-26	1.01112e-25
Enterovirus C	tile_count ~ timepoint + (1 | astronaut)	4	48.0629	57.4381	-20.0314	40.0629	1.348	1	0.245628	0.338882
Enterovirus C	tile_count ~ timepoint + (timepoint | astronaut)	6	51.3898	65.4526	-19.6949	39.3898	0.673049	2	0.714248	0.745302
Enterovirus D	tile_count ~ 1	2	245.42	250.108	-120.71	241.42
Enterovirus D	tile_count ~ 1 + (1 | astronaut)	3	81.8274	88.8588	-37.9137	75.8274	165.593	1	6.78926e-38	3.25884e-37
Enterovirus D	tile_count ~ timepoint + (1 | astronaut)	4	78.5638	87.939	-35.2819	70.5638	5.26355	1	0.0217766	0.0402029
Enterovirus D	tile_count ~ timepoint + (timepoint | astronaut)	6	80.5382	94.6011	-34.2691	68.5382	2.02556	2	0.363208	0.441265
Rhinovirus A	tile_count ~ 1	2	-2.19857	2.48904	3.09929	-6.19857
Rhinovirus A	tile_count ~ 1 + (1 | astronaut)	3	-112.143	-105.112	59.0717	-118.143	111.945	1	3.6739e-26	1.25962e-25
Rhinovirus A	tile_count ~ timepoint + (1 | astronaut)	4	-111.62	-102.244	59.8098	-119.62	1.47619	1	0.224371	0.336557
Rhinovirus A	tile_count ~ timepoint + (timepoint | astronaut)	6	-117.403	-103.34	64.7017	-129.403	9.78371	2	0.00750749	0.015015
Rhinovirus C	tile_count ~ 1	2	281.023	285.711	-138.511	277.023
Rhinovirus C	tile_count ~ 1 + (1 | astronaut)	3	13.4984	20.5298	-3.74918	7.49836	269.525	1	1.4405e-60	3.4572e-59
Rhinovirus C	tile_count ~ timepoint + (1 | astronaut)	4	14.687	24.0622	-3.3435	6.68701	0.811352	1	0.367721	0.441265
Rhinovirus C	tile_count ~ timepoint + (timepoint | astronaut)	6	15.9474	30.0103	-1.97372	3.94743	2.73957	2	0.254161	0.338882

### Sheet: PPV ICC
Species	ICC	% Astronaut	% Timepoint	% Residual
Alphainfluenzavirus influenzae	0.869676	86.6241	0.395007	12.9809
Betainfluenzavirus influenzae	0.977674	97.5253	0.247666	2.22703
Enterovirus A	0.965628	96.5459	0.0175236	3.4366
Enterovirus B	0.968911	96.8705	0.0212147	3.10826
Enterovirus C	0.877645	87.5754	0.215464	12.2092
Enterovirus D	0.949047	94.5626	0.360468	5.07691
Rhinovirus A	0.876431	87.4341	0.238473	12.3275
Rhinovirus C	0.988865	98.8749	0.0117779	1.11334

### Sheet: VirScan LMER
Species	Model	npar	AIC	BIC	logLik	-2*log(L)	Chisq	Df	Pr(>Chisq)	FDR Pr(>Chisq)
Enterovirus B	tile_count ~ 1	2	180.804	185.491	-88.4019	176.804
Enterovirus B	tile_count ~ 1 + (1 | astronaut)	3	-117.58	-110.549	61.7901	-123.58	300.384	1	2.71706e-67	4.07559e-66
Enterovirus B	tile_count ~ timepoint + (1 | astronaut)	4	-117.869	-108.494	62.9347	-125.869	2.28925	1	0.130273	0.130273
Enterovirus B	tile_count ~ timepoint + (timepoint | astronaut)	6	-119.665	-105.602	65.8325	-131.665	5.79554	2	0.055146	0.06363
Human respiratory syncytial virus	tile_count ~ 1	2	245.435	250.123	-120.718	241.435
Human respiratory syncytial virus	tile_count ~ 1 + (1 | astronaut)	3	116.135	123.166	-55.0673	110.135	131.301	1	2.12814e-30	1.06407e-29
Human respiratory syncytial virus	tile_count ~ timepoint + (1 | astronaut)	4	112.521	121.896	-52.2604	104.521	5.61388	1	0.0178188	0.0222735
Human respiratory syncytial virus	tile_count ~ timepoint + (timepoint | astronaut)	6	101.216	115.279	-44.6082	89.2165	15.3044	2	0.000475007	0.000890638
Rhinovirus A	tile_count ~ 1	2	204.692	209.38	-100.346	200.692
Rhinovirus A	tile_count ~ 1 + (1 | astronaut)	3	41.6028	48.6343	-17.8014	35.6028	165.089	1	8.74609e-38	6.55957e-37
Rhinovirus A	tile_count ~ timepoint + (1 | astronaut)	4	31.3728	40.7481	-11.6864	23.3728	12.23	1	0.00047027	0.000890638
Rhinovirus A	tile_count ~ timepoint + (timepoint | astronaut)	6	14.6719	28.7347	-1.33593	2.67185	20.701	2	3.19772e-05	7.9943e-05
Rhinovirus B	tile_count ~ 1	2	125.154	129.842	-60.5772	121.154
Rhinovirus B	tile_count ~ 1 + (1 | astronaut)	3	65.1765	72.2079	-29.5883	59.1765	61.9779	1	3.47338e-15	1.04202e-14
Rhinovirus B	tile_count ~ timepoint + (1 | astronaut)	4	58.3452	67.7204	-25.1726	50.3452	8.83127	1	0.00296112	0.00493519
Rhinovirus B	tile_count ~ timepoint + (timepoint | astronaut)	6	57.321	71.3839	-22.6605	45.321	5.02419	2	0.0810983	0.0868911
Streptococcus sp. group G	tile_count ~ 1	2	110.332	115.019	-53.1659	106.332
Streptococcus sp. group G	tile_count ~ 1 + (1 | astronaut)	3	20.927	27.9584	-7.46352	14.927	91.4047	1	1.171e-21	4.39125e-21
Streptococcus sp. group G	tile_count ~ timepoint + (1 | astronaut)	4	15.3952	24.7704	-3.69761	7.39522	7.53181	1	0.00606189	0.00909284
Streptococcus sp. group G	tile_count ~ timepoint + (timepoint | astronaut)	6	11.0969	25.1598	0.451527	-0.903053	8.29828	2	0.015778	0.0215155

### Sheet: VirScan ICC
Species	ICC	% Astronaut	% Timepoint	% Residual
Enterovirus B	0.993184	99.298	0.0205697	0.681437
Human respiratory syncytial virus	0.913762	90.7818	0.650555	8.56769
Rhinovirus A	0.95359	94.5946	0.801607	4.60383
Rhinovirus B	0.747931	72.5536	2.99417	24.4522
Streptococcus sp. group G	0.842102	82.8576	1.60626	15.5362

### Sheet: ECLIA LMER
Species	Model	npar	AIC	BIC	logLik	-2*log(L)	Chisq	Df	Pr(>Chisq)	FDR Pr(>Chisq)
Enterovirus A71	msd ~ 1	2	1461.97	1466.46	-728.983	1457.97
Enterovirus A71	msd ~ 1 + (1 | astronaut)	3	1240.17	1246.92	-617.086	1234.17	223.794	1	1.34521e-50	2.82493e-49
Enterovirus A71	msd ~ timepoint + (1 | astronaut)	4	1242.11	1251.11	-617.057	1234.11	0.0574644	1	0.810549	0.810549
Enterovirus A71	msd ~ timepoint + (timepoint | astronaut)	6	1240.15	1253.64	-614.076	1228.15	5.9614	2	0.0507573	0.076136
Enterovirus D68	msd ~ 1	2	1684.76	1689.45	-840.382	1680.76
Enterovirus D68	msd ~ 1 + (1 | astronaut)	3	1477.97	1485	-735.986	1471.97	208.792	1	2.5207e-47	2.64673e-46
Enterovirus D68	msd ~ timepoint + (1 | astronaut)	4	1479.5	1488.88	-735.751	1471.5	0.470382	1	0.492812	0.517452
Enterovirus D68	msd ~ timepoint + (timepoint | astronaut)	6	1478.34	1492.41	-733.172	1466.34	5.159	2	0.075812	0.0995033
Influenza A/B	msd ~ 1	2	1875.12	1879.81	-935.561	1871.12
Influenza A/B	msd ~ 1 + (1 | astronaut)	3	1832	1839.04	-913.002	1826	45.1185	1	1.85465e-11	7.78953e-11
Influenza A/B	msd ~ timepoint + (1 | astronaut)	4	1828.92	1838.3	-910.461	1820.92	5.08169	1	0.0241797	0.0423146
Influenza A/B	msd ~ timepoint + (timepoint | astronaut)	6	1825.17	1839.23	-906.585	1813.17	7.75168	2	0.0207369	0.0395886
MPV	msd ~ 1	2	2043.11	2047.79	-1019.55	2039.11
MPV	msd ~ 1 + (1 | astronaut)	3	1845.17	1852.21	-919.587	1839.17	199.932	1	2.16123e-45	1.51286e-44
MPV	msd ~ timepoint + (1 | astronaut)	4	1843.6	1852.97	-917.799	1835.6	3.57664	1	0.0585974	0.0820364
MPV	msd ~ timepoint + (timepoint | astronaut)	6	1827.83	1841.89	-907.915	1815.83	19.7674	2	5.09998e-05	0.000133874
PIV (1-4)	msd ~ 1	2	1794.85	1799.54	-895.424	1790.85
PIV (1-4)	msd ~ 1 + (1 | astronaut)	3	1766.72	1773.76	-880.362	1760.72	30.1233	1	4.05429e-08	1.419e-07
PIV (1-4)	msd ~ timepoint + (1 | astronaut)	4	1766.75	1776.13	-879.377	1758.75	1.9715	1	0.160289	0.177161
PIV (1-4)	msd ~ timepoint + (timepoint | astronaut)	6	1764.09	1778.15	-876.045	1752.09	6.66267	2	0.0357453	0.0577425
RSV	msd ~ 1	2	2004.97	2009.65	-1000.48	2000.97
RSV	msd ~ 1 + (1 | astronaut)	3	2000.08	2007.11	-997.038	1994.08	6.89073	1	0.00866438	0.0181952
RSV	msd ~ timepoint + (1 | astronaut)	4	1999.94	2009.31	-995.969	1991.94	2.13936	1	0.143561	0.167488
RSV	msd ~ timepoint + (timepoint | astronaut)	6	1999.27	2013.33	-993.635	1987.27	4.66689	2	0.0969611	0.119776
RVC	msd ~ 1	2	1254.33	1258.85	-625.164	1250.33
RVC	msd ~ 1 + (1 | astronaut)	3	1110.24	1117.02	-552.118	1104.24	146.091	1	1.24008e-33	6.51044e-33
RVC	msd ~ timepoint + (1 | astronaut)	4	1103.72	1112.77	-547.862	1095.72	8.51328	1	0.00352564	0.0082265
RVC	msd ~ timepoint + (timepoint | astronaut)	6	1087.25	1100.83	-537.627	1075.25	20.4686	2	3.59167e-05	0.00010775

### Sheet: ECLIA ICC
Species	ICC	% Astronaut	% Timepoint	% Residual
Enterovirus A71	0.984076	98.4064	0.00130465	1.59234
Enterovirus D68	0.971798	97.163	0.017249	2.81974
Influenza A/B	0.649058	63.3831	2.34594	34.2709
MPV	0.96916	96.7738	0.146667	3.0795
PIV (1-4)	0.527926	52.1541	1.20943	46.6365
RSV	0.244947	23.9844	2.08321	73.9324
RVC	0.945708	93.9089	0.699873	5.39119
